# Analysis of *in-patient* evolution of *Escherichia coli* reveals potential links to relapse of bone and joint infections

**DOI:** 10.1101/2023.05.10.540183

**Authors:** Stanislas Thiriet-Rupert, Jérôme Josse, David Perez-Pascual, Jason Tasse, Camille Andre, Léila Abad, David Lebeaux, Jean-Marc Ghigo, Frédéric Laurent, Christophe Beloin

## Abstract

Bone and joint infections (BJIs) are difficult to treat and affect a growing number of patients, in which relapses are observed in 10-20% of the case. These relapses, which call for prolonged antibiotic treatment and increase the risk of emergence of resistance, may originate from ill understood adaptation of the pathogen to the host. Here, we studied three pairs of *Escherichia coli* strains corresponding to three cases of BJIs and their relapse to better understand in-patient adaptation.

Whole genome comparison presented evidence for positive selection with prevalence of non-synonymous and loss of function mutations. Phenotypic characterization showed that biofilm formation capacity was not modified, contrary to what is usually described in such relapse cases. Although virulence was not modified, we identified the loss of two virulence factors (namely an AFA afimbrial adhesin and a YadA-like adhesin) contributing to immune system evasion in one of the studied relapse strain. Other selected strategies likely helped the relapse strains to outcompete competitors through global growth optimization and colicin production. This work highlights the variety of strategies allowing in-patient adaptation in BJIs.
