## Supplementary large dataset 2 for "Analysis of *in-patient* evolution of *Escherichia coli* reveals potential links to relapse of bone and joint infections"

### Sheet: Feuil1
	Supplemenatary Data 2
	Genes gained and lost by each relapse strain. Each sheet in the file corresppnds to one case with the corresponding infection and relapse strain. For each case, the identifier of the genes that were gained or lost by the relapse strain are shown together with their annotation. Sets of genes corresponding to a potential plasmid are framed.

### Sheet: Case 1
Annotation	Gene id in I1	Gene id in R1	Gain/Loss in R1	Potential plasmid
tRNA-Ala(ggc)		IEKLDGGM_00369	gain
tRNA-Lys(ttt)		IEKLDGGM_01313	gain
tRNA-Lys(ttt)		IEKLDGGM_01314	gain
inner membrane protein		IEKLDGGM_01550	gain
hypothetical protein		IEKLDGGM_03138	gain
hypothetical protein		IEKLDGGM_03266	gain
CP4-6 prophage; putative GTP-binding protein		IEKLDGGM_03267	gain
hypothetical protein		IEKLDGGM_04005	gain
outer membrane protein X		IEKLDGGM_04006	gain
outer membrane protein X		IEKLDGGM_04505	gain
Rac prophage; putative tail fiber protein		IEKLDGGM_04008	gain
hypothetical protein		IEKLDGGM_04311	gain
hypothetical protein		IEKLDGGM_04504	gain
hypothetical protein		IEKLDGGM_04637	gain
hypothetical protein		IEKLDGGM_04761	gain
hypothetical protein		IEKLDGGM_04638	gain
hypothetical protein		IEKLDGGM_04762	gain
hypothetical protein		IEKLDGGM_04721	gain	Potential Plasmid
hypothetical protein		IEKLDGGM_04722	gain
DNA relaxase MbeA		IEKLDGGM_04723	gain
Mobilization protein MbeC		IEKLDGGM_04724	gain
Regulatory protein rop		IEKLDGGM_04725	gain
Lysis protein for colicin N		IEKLDGGM_04726	gain
Colicin-E1		IEKLDGGM_04727	gain
hypothetical protein		IEKLDGGM_04763	gain
hypothetical protein		IEKLDGGM_04764	gain
hypothetical protein		IEKLDGGM_04766	gain
hypothetical protein		IEKLDGGM_04796	gain
hypothetical protein		IEKLDGGM_04826	gain
hypothetical protein		IEKLDGGM_04827	gain
tRNA-Val(tac)		IEKLDGGM_04840	gain
tRNA-Lys(ttt)		IEKLDGGM_04843	gain
tRNA-Gly(gcc)		IEKLDGGM_04848	gain
tRNA-Lys(ttt)		IEKLDGGM_04854	gain
tRNA-Lys(ttt)		IEKLDGGM_04855	gain
tRNA-Ser(gga)	ECLPFACI_00349		loss
tRNA-Lys(ttt)	ECLPFACI_00651		loss
tRNA-Ala(ggc)	ECLPFACI_00660		loss
hypothetical protein	ECLPFACI_03228		loss
hypothetical protein	ECLPFACI_03372		loss
hypothetical protein	ECLPFACI_04272		loss
hypothetical protein	ECLPFACI_04636		loss
hypothetical protein	ECLPFACI_04660		loss
hypothetical protein	ECLPFACI_04719		loss
hypothetical protein	ECLPFACI_04748		loss
hypothetical protein	ECLPFACI_04749		loss
hypothetical protein	ECLPFACI_04798		loss
hypothetical protein	ECLPFACI_04800		loss
hypothetical protein	ECLPFACI_04803		loss
Qin prophage; putative side tail fibre assembly protein	ECLPFACI_04808		loss
CP4-57 prophage; 50S ribosome-binding GTPase family protein	ECLPFACI_04817		loss
tRNA-Lys(ttt)	ECLPFACI_04828		loss
tRNA-Lys(ttt)	ECLPFACI_04829		loss
tRNA-Lys(ttt)	ECLPFACI_04832		loss

### Sheet: Case 2
Annotation	Gene id in I2	Gene id in R2	Gain/Loss in R2	Potential plasmid
tRNA-Ala(ggc)		CHGJNLLA_01275	gain
tRNA-Ala(ggc)		CHGJNLLA_01276	gain
hypothetical protein		CHGJNLLA_01550	gain
hypothetical protein		CHGJNLLA_03103	gain
hypothetical protein		CHGJNLLA_03665	gain
CP4-44 prophage; toxin of the YeeV-YeeU toxin-antitoxin system		CHGJNLLA_03666	gain
CP4-44 prophage; toxin of the YeeV-YeeU toxin-antitoxin system		CHGJNLLA_04671	gain
CP4-44 prophage; cytoskeleton bundling-enhancingfactor A; CbtA antitoxin		CHGJNLLA_03667	gain
hypothetical protein		CHGJNLLA_04672	gain
hypothetical protein		CHGJNLLA_04090	gain
hypothetical protein		CHGJNLLA_04159	gain
hypothetical protein		CHGJNLLA_04605	gain
IS2 repressor TnpA		CHGJNLLA_04686	gain
hypothetical protein		CHGJNLLA_04770	gain
CP4-57 prophage; uncharacterized protein		CHGJNLLA_04771	gain
IS66 family transposase ISEc22		CHGJNLLA_04799	gain
hypothetical protein		CHGJNLLA_04806	gain
CP4-44 prophage; putative DNA repair protein		CHGJNLLA_04846	gain
hypothetical protein		CHGJNLLA_04853	gain
tRNA-Gly(gcc)		CHGJNLLA_04854	gain
hypothetical protein		CHGJNLLA_04855	gain
tRNA-Arg(acg)		CHGJNLLA_04861	gain
tRNA-Lys(ttt)		CHGJNLLA_04864	gain
tRNA-Lys(ttt)		CHGJNLLA_04865	gain
tRNA-Gly(gcc)		CHGJNLLA_04866	gain
tRNA-Lys(ttt)		CHGJNLLA_04869	gain
tRNA-Lys(ttt)		CHGJNLLA_04872	gain
tRNA-Val(tac)		CHGJNLLA_04874	gain
tRNA-Arg(acg)		CHGJNLLA_04879	gain
tRNA-Gly(gcc)		CHGJNLLA_04881	gain
tRNA-Lys(ttt)		CHGJNLLA_04883	gain
FbpC	COMLMOEC_00001		loss
FbpB	COMLMOEC_00002		loss
FbpA	COMLMOEC_00003		loss
uhpC membrane protein regulates uhpT expression	COMLMOEC_00004		loss
uhpB sensory histidine kinase in two-component regulatory sytem with UhpA	COMLMOEC_00005		loss
uhpA response regulator in two-component regulatory system wtih UhpB	COMLMOEC_00006		loss
CPS-53 (KpLE1) prophage; putative prophage CPS-53 integrase	COMLMOEC_00007		loss
tRNA-Ala(ggc)	COMLMOEC_00738		loss
tRNA-Ala(ggc)	COMLMOEC_00739		loss
hypothetical protein	COMLMOEC_01430		loss
hypothetical protein	COMLMOEC_01661		loss
Rac prophage; uncharacterized protein	COMLMOEC_01895		loss
tRNA-Phe(gaa)	COMLMOEC_02863		loss
CPZ-55 prophage; putative phage integrase	COMLMOEC_02864		loss
CP4-44 prophage; cytoskeleton bundling-enhancingfactor A; CbtA antitoxin	COMLMOEC_03522		loss
CP4-44 prophage; toxin of the YeeV-YeeU toxin-antitoxin system	COMLMOEC_03523		loss
hypothetical protein	COMLMOEC_03524		loss
hypothetical protein	COMLMOEC_03525		loss
hypothetical protein	COMLMOEC_03526		loss
hypothetical protein	COMLMOEC_03527		loss
tRNA-Gly(gcc)	COMLMOEC_03561		loss
hypothetical protein	COMLMOEC_03668		loss
tRNA-Lys(ttt)	COMLMOEC_03793		loss
tRNA nuclease CdiA	COMLMOEC_03943		loss
hypothetical protein	COMLMOEC_04428		loss
putative protein	COMLMOEC_04429		loss
Hemin receptor	COMLMOEC_04430		loss
IS2 transposase TnpB	COMLMOEC_04431		loss
IS2 repressor TnpA	COMLMOEC_04432		loss
hypothetical protein	COMLMOEC_04433		loss
sn-glycerol-3-phosphate ABC transporter periplasmic binding protein	COMLMOEC_04434		loss
hypothetical protein	COMLMOEC_04435		loss
hypothetical protein	COMLMOEC_04436		loss
d-allose-inducible als operon transcriptional repressor; autorepressor; repressor of rpiR	COMLMOEC_04437		loss
maltose and glucose-specific PTS enzyme IIB component and IIC component	COMLMOEC_04438		loss
putative N-acetylmannosamine-6-P epimerase	COMLMOEC_04439		loss
hypothetical protein	COMLMOEC_04440		loss
hypothetical protein	COMLMOEC_04441		loss
Adhesin YadA-like	COMLMOEC_04442		loss
1-deoxyxylulose-5-phosphate synthase, thiamine triphosphate-binding, FAD-requiring	COMLMOEC_04443		loss
transketolase 1, thiamine triphosphate-binding	COMLMOEC_04444		loss
hypothetical protein	COMLMOEC_04445		loss
hypothetical protein	COMLMOEC_04446		loss
L-ascorbate-specific enzyme IIA component of PTS	COMLMOEC_04447		loss
d-gluconate inducible gluconate regulon transcriptional repressor	COMLMOEC_04448		loss
hypothetical protein	COMLMOEC_04449		loss
hypothetical protein	COMLMOEC_04450		loss
hypothetical protein	COMLMOEC_04451		loss
hypothetical protein	COMLMOEC_04452		loss
hypothetical protein	COMLMOEC_04453		loss
IS150 transposase B	COMLMOEC_04454		loss
IS3 family transposase ISEc25	COMLMOEC_04455		loss
IS256 family transposase ISSod4	COMLMOEC_04456		loss
colicin IA outer membrane receptor and translocator; ferric iron-catecholate transporter	COMLMOEC_04457		loss
IS2 repressor TnpA	COMLMOEC_04458		loss
IS2 transposase TnpB	COMLMOEC_04459		loss
CP4-57 prophage; uncharacterized protein	COMLMOEC_04460		loss
hypothetical protein	COMLMOEC_04461		loss
gptA	COMLMOEC_04592		loss
Phosphoglycerate transport system sensor protein PgtB	COMLMOEC_04593		loss
Phosphoglycerate transport regulatory protein PgtC	COMLMOEC_04594		loss
gptP	COMLMOEC_04595		loss
hypothetical protein	COMLMOEC_04596		loss
hypothetical protein	COMLMOEC_04597		loss
IS66 family transposase ISCro1	COMLMOEC_04598		loss
IS3 transposase B	COMLMOEC_04599		loss
IS30 transposase	COMLMOEC_04600		loss
hypothetical protein	COMLMOEC_04602		loss
ferric citrate ABC transporter ATPase	COMLMOEC_04603		loss
ferric citrate ABC transporter permease	COMLMOEC_04604		loss
ferric citrate ABC transporter permease	COMLMOEC_04605		loss
ferric citrate ABC transporter periplasmic binding protein	COMLMOEC_04606		loss
TonB-dependent outer membrane ferric citrate transporter and signal transducer; ferric citrate extracelluar receptor; FecR-interacting protein	COMLMOEC_04607		loss
anti-sigma transmembrane signal transducer for ferric citrate transport; periplasmic FecA-bound ferric citrate sensor and cytoplasmic FecI ECF sigma factor activator	COMLMOEC_04608		loss
RNA polymerase sigma-19 factor, fec operon-specific; ECF sigma factor	COMLMOEC_04609		loss
hypothetical protein	COMLMOEC_04648		loss
hypothetical protein	COMLMOEC_04652		loss
hypothetical protein	COMLMOEC_04677		loss
IS2 transposase TnpB	COMLMOEC_04692		loss
CP4-44 prophage; uncharacterized protein	COMLMOEC_04698		loss
CP4-44 prophage; putative DNA repair protein	COMLMOEC_04699		loss
CP4-6 prophage; uncharacterized protein	COMLMOEC_04700		loss
hypothetical protein	COMLMOEC_04701		loss
CP4-57 prophage; uncharacterized protein	COMLMOEC_04702		loss
hypothetical protein, irmA domain containing protein	COMLMOEC_04703		loss
hypothetical protein	COMLMOEC_04704		loss
antigen 43 (Ag43) phase-variable biofilm formation autotransporter	COMLMOEC_04705		loss
CP4-57 prophage; 50S ribosome-binding GTPase family protein	COMLMOEC_04706		loss
CP4-57 prophage; uncharacterized protein	COMLMOEC_04707		loss
hypothetical protein	COMLMOEC_04708		loss
hypothetical protein	COMLMOEC_04709		loss
hypothetical protein	COMLMOEC_04710		loss
Elloramycin glycosyltransferase ElmGT	COMLMOEC_04724		loss
enterobactin/ferrienterobactin esterase	COMLMOEC_04725		loss
IS630 family transposase ISEc33	COMLMOEC_04726		loss
hypothetical protein	COMLMOEC_04727		loss
hypothetical protein	COMLMOEC_04728		loss
hypothetical protein	COMLMOEC_04729		loss
Microcin H47 immunity protein MchI	COMLMOEC_04730		loss
mchC	COMLMOEC_04731		loss
mchD	COMLMOEC_04732		loss
Microcin H47 secretion protein mchE	COMLMOEC_04733		loss
mchF	COMLMOEC_04734		loss
hypothetical protein	COMLMOEC_04735		loss
hypothetical protein	COMLMOEC_04799		loss
hypothetical protein	COMLMOEC_04816		loss
IS66 family transposase ISEc23	COMLMOEC_04817		loss
IS66 family transposase ISEc47	COMLMOEC_04818		loss
afaF	COMLMOEC_04819		loss
afaA	COMLMOEC_04820		loss
afaB	COMLMOEC_04821		loss
afaC	COMLMOEC_04822		loss
afaD	COMLMOEC_04823		loss
afaE(8)	COMLMOEC_04824		loss
hypothetical protein	COMLMOEC_04856		loss
colicin IA outer membrane receptor and translocator; ferric iron-catecholate transporter	COMLMOEC_04857		loss
hypothetical protein	COMLMOEC_04858		loss
hypothetical protein	COMLMOEC_04859		loss	Potential Plasmid
hypothetical protein	COMLMOEC_04860		loss
hypothetical protein	COMLMOEC_04861		loss
hypothetical protein	COMLMOEC_04862		loss
Mobilization protein MbeC	COMLMOEC_04863		loss
DNA relaxase MbeA	COMLMOEC_04864		loss
hypothetical protein	COMLMOEC_04865		loss
hypothetical protein	COMLMOEC_04866		loss
hypothetical protein	COMLMOEC_04867		loss
LutC family protein; putative electron transportchain YkgEFG component	COMLMOEC_04868		loss
ferridoxin-like LutB family protein; putative electron transport chain YkgEFG component	COMLMOEC_04869		loss
cysteine-rich LutA family protein; putative electron transport chain YkgEFG component	COMLMOEC_04870		loss
L-lactate permease	COMLMOEC_04871		loss
glycolate transporter = L-lactate permease	COMLMOEC_04884		loss
cysteine-rich LutA family protein; putative electron transport chain YkgEFG component	COMLMOEC_04885		loss
ferridoxin-like LutB family protein; putative electron transport chain YkgEFG component	COMLMOEC_04886		loss
LutC family protein; putative electron transportchain YkgEFG component	COMLMOEC_04887		loss
hypothetical protein	COMLMOEC_04890		loss
IS3 family transposase ISKpn38	COMLMOEC_04891		loss
hypothetical protein	COMLMOEC_04892		loss
hypothetical protein	COMLMOEC_04893		loss
CP4-57 prophage; uncharacterized protein	COMLMOEC_04895		loss
CP4-44 prophage; putative DNA repair protein	COMLMOEC_04897		loss
CP4-44 prophage; uncharacterized protein	COMLMOEC_04898		loss
hypothetical protein	COMLMOEC_04899		loss
CP4-44 prophage; cytoskeleton bundling-enhancingfactor A; CbtA antitoxin	COMLMOEC_04900		loss
hypothetical protein	COMLMOEC_04912		loss
hypothetical protein	COMLMOEC_04914		loss
hypothetical protein	COMLMOEC_04915		loss
IS66 family transposase ISEc8	COMLMOEC_04916		loss
hypothetical protein	COMLMOEC_04920		loss
hypothetical protein	COMLMOEC_04924		loss
hypothetical protein	COMLMOEC_04928		loss
hypothetical protein	COMLMOEC_04930		loss
hypothetical protein	COMLMOEC_04933		loss
IS186 transposase	COMLMOEC_04938		loss
hypothetical protein	COMLMOEC_04939		loss
hypothetical protein	COMLMOEC_04941		loss
hypothetical protein	COMLMOEC_04942		loss
hypothetical protein	COMLMOEC_04950		loss
hypothetical protein	COMLMOEC_04951		loss
CP4-6 prophage; uncharacterized protein	COMLMOEC_04968		loss
hypothetical protein	COMLMOEC_04973		loss
IS150 transposase B	COMLMOEC_04981		loss
IS2 repressor TnpA	COMLMOEC_04983		loss
tRNA-Arg(acg)	COMLMOEC_05002		loss
tRNA-Lys(ttt)	COMLMOEC_05005		loss
tRNA-Lys(ttt)	COMLMOEC_05006		loss
tRNA-Lys(ttt)	COMLMOEC_05008		loss
tRNA-Lys(ttt)	COMLMOEC_05011		loss
tRNA-Val(tac)	COMLMOEC_05012		loss
tRNA-Arg(acg)	COMLMOEC_05019		loss
tRNA-Lys(ttt)	COMLMOEC_05023		loss

### Sheet: Case 3
Annotation	Gene id in I3	Gene id in R3	Gain/Loss in R3	Potential plasmid
hypothetical protein		JMCMPIOL_03332	gain
hypothetical protein		JMCMPIOL_04477	gain
hypothetical protein		JMCMPIOL_04494	gain
hypothetical protein		JMCMPIOL_04510	gain
tRNA-Ala(ggc)		JMCMPIOL_04521	gain
hypothetical protein		JMCMPIOL_04536	gain	Potential Plasmid
HigA		JMCMPIOL_04537	gain
Endoribonuclease HigB		JMCMPIOL_04538	gain
hypothetical protein		JMCMPIOL_04539	gain
Regulatory protein rop		JMCMPIOL_04540	gain
hypothetical protein		JMCMPIOL_04541	gain
hypothetical protein		JMCMPIOL_04584	gain
tRNA-Lys(ttt)		JMCMPIOL_04610	gain
tRNA-Lys(ttt)		JMCMPIOL_04626	gain
hypothetical protein	PGJBOOGM_03460		loss
hypothetical protein	PGJBOOGM_03463		loss
tRNA-Lys(ttt)	PGJBOOGM_03809		loss
hypothetical protein	PGJBOOGM_04241		loss
tRNA-Ala(ggc)	PGJBOOGM_04521		loss
hypothetical protein	PGJBOOGM_04547		loss
tRNA-Lys(ttt)	PGJBOOGM_04606		loss
tRNA-Lys(ttt)	PGJBOOGM_04614		loss
tRNA-Lys(ttt)	PGJBOOGM_04615		loss
