## Supplementary large dataset 1 for "Analysis of *in-patient* evolution of *Escherichia coli* reveals potential links to relapse of bone and joint infections"

### Sheet: Feuil1
	Supplementary Data 1
	Antimicrobial resistance prediction. Resistance status of each strain as predicted by ResFinder based on whole genome sequences. Each sheet in the file corresppnds to one case with the corresponding infection and relapse strain.

### Sheet: Case 1
I1					R1
# ResFinder phenotype results.					# ResFinder phenotype results.
#					#
# The phenotype 'No resistance' should be interpreted with					# The phenotype 'No resistance' should be interpreted with
# caution, as it only means that nothing in the used					# caution, as it only means that nothing in the used
# database indicate resistance, but resistance could exist					# database indicate resistance, but resistance could exist
# from 'unknown' or not yet implemented sources.					# from 'unknown' or not yet implemented sources.
#					#
Antimicrobial	Antimicrobial Class	WGS-predicted phenotype	Genetic background associated to resistance		Antimicrobial	Antimicrobial Class	WGS-predicted phenotype	Genetic background associated to resistance
formaldehyde	aldehydes	No resistance			formaldehyde	aldehydes	No resistance
spectinomycin	aminocyclitol	Resistant	aadA1		spectinomycin	aminocyclitol	Resistant	aadA1
amikacin	aminoglycoside	No resistance			amikacin	aminoglycoside	No resistance
apramycin	aminoglycoside	No resistance			apramycin	aminoglycoside	No resistance
arbekacin	aminoglycoside	No resistance			arbekacin	aminoglycoside	No resistance
astromicin	aminoglycoside	No resistance			astromicin	aminoglycoside	No resistance
butiromycin	aminoglycoside	No resistance			butiromycin	aminoglycoside	No resistance
butirosin	aminoglycoside	No resistance			butirosin	aminoglycoside	No resistance
dibekacin	aminoglycoside	No resistance			dibekacin	aminoglycoside	No resistance
fortimicin	aminoglycoside	No resistance			fortimicin	aminoglycoside	No resistance
g418	aminoglycoside	No resistance			g418	aminoglycoside	No resistance
gentamicin	aminoglycoside	Resistant	aac(3)-Via		gentamicin	aminoglycoside	Resistant	aac(3)-Via
gentamicin c	aminoglycoside	No resistance			gentamicin c	aminoglycoside	No resistance
hygromycin	aminoglycoside	No resistance			hygromycin	aminoglycoside	No resistance
isepamicin	aminoglycoside	No resistance			isepamicin	aminoglycoside	No resistance
kanamycin	aminoglycoside	No resistance			kanamycin	aminoglycoside	No resistance
kanamycin a	aminoglycoside	No resistance			kanamycin a	aminoglycoside	No resistance
kasugamycin	aminoglycoside	No resistance			kasugamycin	aminoglycoside	No resistance
lividomycin	aminoglycoside	No resistance			lividomycin	aminoglycoside	No resistance
neomycin	aminoglycoside	No resistance			neomycin	aminoglycoside	No resistance
netilmicin	aminoglycoside	No resistance			netilmicin	aminoglycoside	No resistance
paromomycin	aminoglycoside	No resistance			paromomycin	aminoglycoside	No resistance
ribostamycin	aminoglycoside	No resistance			ribostamycin	aminoglycoside	No resistance
sisomicin	aminoglycoside	No resistance			sisomicin	aminoglycoside	No resistance
streptomycin	aminoglycoside	Resistant	aph(6)-Id, aph(3'')-Ib, aadA1		streptomycin	aminoglycoside	Resistant	aph(6)-Id, aph(3'')-Ib, aadA1
tobramycin	aminoglycoside	No resistance			tobramycin	aminoglycoside	No resistance
amoxicillin	beta-lactam	Resistant	blaTEM-1B		amoxicillin	beta-lactam	Resistant	blaTEM-1B
amoxicillin+clavulanic acid	beta-lactam	No resistance			amoxicillin+clavulanic acid	beta-lactam	No resistance
ampicillin	beta-lactam	Resistant	blaTEM-1B		ampicillin	beta-lactam	Resistant	blaTEM-1B
ampicillin+clavulanic acid	beta-lactam	No resistance			ampicillin+clavulanic acid	beta-lactam	No resistance
aztreonam	beta-lactam	No resistance			aztreonam	beta-lactam	No resistance
cefepime	beta-lactam	No resistance			cefepime	beta-lactam	No resistance
cefixime	beta-lactam	No resistance			cefixime	beta-lactam	No resistance
cefotaxime	beta-lactam	No resistance			cefotaxime	beta-lactam	No resistance
cefotaxime+clavulanic acid	beta-lactam	No resistance			cefotaxime+clavulanic acid	beta-lactam	No resistance
cefoxitin	beta-lactam	No resistance			cefoxitin	beta-lactam	No resistance
ceftazidime	beta-lactam	No resistance			ceftazidime	beta-lactam	No resistance
ceftazidime+avibactam	beta-lactam	No resistance			ceftazidime+avibactam	beta-lactam	No resistance
ceftriaxone	beta-lactam	No resistance			ceftriaxone	beta-lactam	No resistance
cephalothin	beta-lactam	Resistant	blaTEM-1B		cephalothin	beta-lactam	Resistant	blaTEM-1B
cephalotin	beta-lactam	No resistance			cephalotin	beta-lactam	No resistance
ertapenem	beta-lactam	No resistance			ertapenem	beta-lactam	No resistance
imipenem	beta-lactam	No resistance			imipenem	beta-lactam	No resistance
meropenem	beta-lactam	No resistance			meropenem	beta-lactam	No resistance
penicillin	beta-lactam	No resistance			penicillin	beta-lactam	No resistance
piperacillin	beta-lactam	Resistant	blaTEM-1B		piperacillin	beta-lactam	Resistant	blaTEM-1B
piperacillin+clavulanic acid	beta-lactam	No resistance			piperacillin+clavulanic acid	beta-lactam	No resistance
piperacillin+tazobactam	beta-lactam	No resistance			piperacillin+tazobactam	beta-lactam	No resistance
temocillin	beta-lactam	No resistance			temocillin	beta-lactam	No resistance
ticarcillin	beta-lactam	Resistant	blaTEM-1B		ticarcillin	beta-lactam	Resistant	blaTEM-1B
ticarcillin+clavulanic acid	beta-lactam	No resistance			ticarcillin+clavulanic acid	beta-lactam	No resistance
ciprofloxacin	fluoroquinolone	Resistant	gyrA (p.S83L)		ciprofloxacin	fluoroquinolone	Resistant	gyrA (p.S83L)
nalidixic acid	fluoroquinolone	Resistant	gyrA (p.S83L), gyrA (p.D87N)		nalidixic acid	fluoroquinolone	Resistant	gyrA (p.S83L), gyrA (p.D87N)
sulfamethoxazole	folate pathway antagonist	Resistant	sul1, sul2		sulfamethoxazole	folate pathway antagonist	Resistant	sul1, sul2
trimethoprim	folate pathway antagonist	Resistant	dfrA1		trimethoprim	folate pathway antagonist	Resistant	dfrA1
fosfomycin	fosfomycin	No resistance			fosfomycin	fosfomycin	No resistance
teicoplanin	glycopeptide	No resistance			teicoplanin	glycopeptide	No resistance
vancomycin	glycopeptide	No resistance			vancomycin	glycopeptide	No resistance
temperature	heat	No resistance			temperature	heat	No resistance
clindamycin	lincosamide	No resistance			clindamycin	lincosamide	No resistance
lincomycin	lincosamide	No resistance			lincomycin	lincosamide	No resistance
azithromycin	macrolide	No resistance			azithromycin	macrolide	No resistance
carbomycin	macrolide	No resistance			carbomycin	macrolide	No resistance
erythromycin	macrolide	Resistant	mph(B)		erythromycin	macrolide	Resistant	mph(B)
oleandomycin	macrolide	No resistance			oleandomycin	macrolide	No resistance
spiramycin	macrolide	Resistant	mph(B)		spiramycin	macrolide	Resistant	mph(B)
telithromycin	macrolide	Resistant	mph(B)		telithromycin	macrolide	Resistant	mph(B)
tylosin	macrolide	No resistance			tylosin	macrolide	No resistance
metronidazole	nitroimidazole	No resistance			metronidazole	nitroimidazole	No resistance
linezolid	oxazolidinone	No resistance			linezolid	oxazolidinone	No resistance
hydrogen peroxide	peroxides	Resistant	sitABCD		hydrogen peroxide	peroxides	Resistant	sitABCD
chloramphenicol	phenicol	Resistant	catA1		chloramphenicol	phenicol	Resistant	catA1
florfenicol	phenicol	No resistance			florfenicol	phenicol	No resistance
tiamulin	pleuromutilin	No resistance			tiamulin	pleuromutilin	No resistance
colistin	polymyxin	No resistance			colistin	polymyxin	No resistance
mupirocin	pseudomonic acid	No resistance			mupirocin	pseudomonic acid	No resistance
benzylkonium chloride	quaternary ammonium compounds	Resistant	qacE		benzylkonium chloride	quaternary ammonium compounds	Resistant	qacE
cetylpyridinium chloride	quaternary ammonium compounds	Resistant	qacE		cetylpyridinium chloride	quaternary ammonium compounds	Resistant	qacE
chlorhexidine	quaternary ammonium compounds	Resistant	qacE		chlorhexidine	quaternary ammonium compounds	Resistant	qacE
ethidium bromide	quaternary ammonium compounds	Resistant	qacE		ethidium bromide	quaternary ammonium compounds	Resistant	qacE
rifampicin	rifamycin	No resistance			rifampicin	rifamycin	No resistance
fusidic acid	steroid antibacterial	No resistance			fusidic acid	steroid antibacterial	No resistance
dalfopristin	streptogramin a	No resistance			dalfopristin	streptogramin a	No resistance
pristinamycin iia	streptogramin a	No resistance			pristinamycin iia	streptogramin a	No resistance
quinupristin+dalfopristin	streptogramin a	No resistance			quinupristin+dalfopristin	streptogramin a	No resistance
virginiamycin m	streptogramin a	No resistance			virginiamycin m	streptogramin a	No resistance
pristinamycin ia	streptogramin b	No resistance			pristinamycin ia	streptogramin b	No resistance
quinupristin	streptogramin b	No resistance			quinupristin	streptogramin b	No resistance
virginiamycin s	streptogramin b	No resistance			virginiamycin s	streptogramin b	No resistance
doxycycline	tetracycline	Resistant	tet(A)		doxycycline	tetracycline	Resistant	tet(A)
minocycline	tetracycline	No resistance			minocycline	tetracycline	No resistance
tetracycline	tetracycline	Resistant	tet(A)		tetracycline	tetracycline	Resistant	tet(A)
tigecycline	tetracycline	No resistance			tigecycline	tetracycline	No resistance
fluoroquinolone	under_development	No resistance			fluoroquinolone	under_development	No resistance

### Sheet: Case 2
I2					R2
# ResFinder phenotype results.					# ResFinder phenotype results.
#					#
# The phenotype 'No resistance' should be interpreted with					# The phenotype 'No resistance' should be interpreted with
# caution, as it only means that nothing in the used					# caution, as it only means that nothing in the used
# database indicate resistance, but resistance could exist					# database indicate resistance, but resistance could exist
# from 'unknown' or not yet implemented sources.					# from 'unknown' or not yet implemented sources.
#					#
Antimicrobial	Antimicrobial Class	WGS-predicted phenotype	Genetic background associated to resistance		Antimicrobial	Antimicrobial Class	WGS-predicted phenotype	Genetic background associated to resistance
formaldehyde	aldehydes	No resistance			formaldehyde	aldehydes	No resistance
spectinomycin	aminocyclitol	Resistant	aadA1		spectinomycin	aminocyclitol	Resistant	aadA1
amikacin	aminoglycoside	No resistance			amikacin	aminoglycoside	No resistance
apramycin	aminoglycoside	No resistance			apramycin	aminoglycoside	No resistance
arbekacin	aminoglycoside	No resistance			arbekacin	aminoglycoside	No resistance
astromicin	aminoglycoside	No resistance			astromicin	aminoglycoside	No resistance
butiromycin	aminoglycoside	No resistance			butiromycin	aminoglycoside	No resistance
butirosin	aminoglycoside	No resistance			butirosin	aminoglycoside	No resistance
dibekacin	aminoglycoside	No resistance			dibekacin	aminoglycoside	No resistance
fortimicin	aminoglycoside	No resistance			fortimicin	aminoglycoside	No resistance
g418	aminoglycoside	No resistance			g418	aminoglycoside	No resistance
gentamicin	aminoglycoside	No resistance			gentamicin	aminoglycoside	No resistance
gentamicin c	aminoglycoside	No resistance			gentamicin c	aminoglycoside	No resistance
hygromycin	aminoglycoside	No resistance			hygromycin	aminoglycoside	No resistance
isepamicin	aminoglycoside	No resistance			isepamicin	aminoglycoside	No resistance
kanamycin	aminoglycoside	Resistant	aph(3')-Ia		kanamycin	aminoglycoside	Resistant	aph(3')-Ia
kanamycin a	aminoglycoside	No resistance			kanamycin a	aminoglycoside	No resistance
kasugamycin	aminoglycoside	No resistance			kasugamycin	aminoglycoside	No resistance
lividomycin	aminoglycoside	Resistant	aph(3')-Ia		lividomycin	aminoglycoside	Resistant	aph(3')-Ia
neomycin	aminoglycoside	Resistant	aph(3')-Ia		neomycin	aminoglycoside	Resistant	aph(3')-Ia
netilmicin	aminoglycoside	No resistance			netilmicin	aminoglycoside	No resistance
paromomycin	aminoglycoside	Resistant	aph(3')-Ia		paromomycin	aminoglycoside	Resistant	aph(3')-Ia
ribostamycin	aminoglycoside	Resistant	aph(3')-Ia		ribostamycin	aminoglycoside	Resistant	aph(3')-Ia
sisomicin	aminoglycoside	No resistance			sisomicin	aminoglycoside	No resistance
streptomycin	aminoglycoside	Resistant	aadA1		streptomycin	aminoglycoside	Resistant	aadA1
tobramycin	aminoglycoside	No resistance			tobramycin	aminoglycoside	No resistance
amoxicillin	beta-lactam	Resistant	blaTEM-84, blaCTX-M-1		amoxicillin	beta-lactam	Resistant	blaTEM-84, blaCTX-M-1
amoxicillin+clavulanic acid	beta-lactam	Resistant	blaTEM-84		amoxicillin+clavulanic acid	beta-lactam	Resistant	blaTEM-84
ampicillin	beta-lactam	Resistant	blaTEM-84, blaCTX-M-1		ampicillin	beta-lactam	Resistant	blaTEM-84, blaCTX-M-1
ampicillin+clavulanic acid	beta-lactam	Resistant	blaTEM-84		ampicillin+clavulanic acid	beta-lactam	Resistant	blaTEM-84
aztreonam	beta-lactam	Resistant	blaCTX-M-1		aztreonam	beta-lactam	Resistant	blaCTX-M-1
cefepime	beta-lactam	Resistant	blaCTX-M-1		cefepime	beta-lactam	Resistant	blaCTX-M-1
cefixime	beta-lactam	No resistance			cefixime	beta-lactam	No resistance
cefotaxime	beta-lactam	Resistant	blaCTX-M-1		cefotaxime	beta-lactam	Resistant	blaCTX-M-1
cefotaxime+clavulanic acid	beta-lactam	No resistance			cefotaxime+clavulanic acid	beta-lactam	No resistance
cefoxitin	beta-lactam	No resistance			cefoxitin	beta-lactam	No resistance
ceftazidime	beta-lactam	Resistant	blaCTX-M-1		ceftazidime	beta-lactam	Resistant	blaCTX-M-1
ceftazidime+avibactam	beta-lactam	No resistance			ceftazidime+avibactam	beta-lactam	No resistance
ceftriaxone	beta-lactam	Resistant	blaCTX-M-1		ceftriaxone	beta-lactam	Resistant	blaCTX-M-1
cephalothin	beta-lactam	No resistance			cephalothin	beta-lactam	No resistance
cephalotin	beta-lactam	No resistance			cephalotin	beta-lactam	No resistance
ertapenem	beta-lactam	No resistance			ertapenem	beta-lactam	No resistance
imipenem	beta-lactam	No resistance			imipenem	beta-lactam	No resistance
meropenem	beta-lactam	No resistance			meropenem	beta-lactam	No resistance
penicillin	beta-lactam	No resistance			penicillin	beta-lactam	No resistance
piperacillin	beta-lactam	Resistant	blaTEM-84, blaCTX-M-1		piperacillin	beta-lactam	Resistant	blaTEM-84, blaCTX-M-1
piperacillin+clavulanic acid	beta-lactam	No resistance			piperacillin+clavulanic acid	beta-lactam	No resistance
piperacillin+tazobactam	beta-lactam	Resistant	blaTEM-84		piperacillin+tazobactam	beta-lactam	Resistant	blaTEM-84
temocillin	beta-lactam	No resistance			temocillin	beta-lactam	No resistance
ticarcillin	beta-lactam	Resistant	blaTEM-84, blaCTX-M-1		ticarcillin	beta-lactam	Resistant	blaTEM-84, blaCTX-M-1
ticarcillin+clavulanic acid	beta-lactam	Resistant	blaTEM-84		ticarcillin+clavulanic acid	beta-lactam	Resistant	blaTEM-84
ciprofloxacin	fluoroquinolone	Resistant	gyrA (p.S83L)		ciprofloxacin	fluoroquinolone	Resistant	gyrA (p.S83L)
nalidixic acid	fluoroquinolone	Resistant	gyrA (p.S83L)		nalidixic acid	fluoroquinolone	Resistant	gyrA (p.S83L)
sulfamethoxazole	folate pathway antagonist	Resistant	sul1		sulfamethoxazole	folate pathway antagonist	Resistant	sul1
trimethoprim	folate pathway antagonist	No resistance			trimethoprim	folate pathway antagonist	No resistance
fosfomycin	fosfomycin	No resistance			fosfomycin	fosfomycin	No resistance
teicoplanin	glycopeptide	No resistance			teicoplanin	glycopeptide	No resistance
vancomycin	glycopeptide	No resistance			vancomycin	glycopeptide	No resistance
temperature	heat	No resistance			temperature	heat	No resistance
clindamycin	lincosamide	No resistance			clindamycin	lincosamide	No resistance
lincomycin	lincosamide	No resistance			lincomycin	lincosamide	No resistance
azithromycin	macrolide	No resistance			azithromycin	macrolide	No resistance
carbomycin	macrolide	No resistance			carbomycin	macrolide	No resistance
erythromycin	macrolide	No resistance			erythromycin	macrolide	No resistance
oleandomycin	macrolide	No resistance			oleandomycin	macrolide	No resistance
spiramycin	macrolide	No resistance			spiramycin	macrolide	No resistance
telithromycin	macrolide	No resistance			telithromycin	macrolide	No resistance
tylosin	macrolide	No resistance			tylosin	macrolide	No resistance
metronidazole	nitroimidazole	No resistance			metronidazole	nitroimidazole	No resistance
linezolid	oxazolidinone	No resistance			linezolid	oxazolidinone	No resistance
hydrogen peroxide	peroxides	Resistant	sitABCD		hydrogen peroxide	peroxides	Resistant	sitABCD
chloramphenicol	phenicol	Resistant	catA1		chloramphenicol	phenicol	Resistant	catA1
florfenicol	phenicol	No resistance			florfenicol	phenicol	No resistance
tiamulin	pleuromutilin	No resistance			tiamulin	pleuromutilin	No resistance
colistin	polymyxin	No resistance			colistin	polymyxin	No resistance
mupirocin	pseudomonic acid	No resistance			mupirocin	pseudomonic acid	No resistance
benzylkonium chloride	quaternary ammonium compounds	Resistant	qacE		benzylkonium chloride	quaternary ammonium compounds	Resistant	qacE
cetylpyridinium chloride	quaternary ammonium compounds	Resistant	qacE		cetylpyridinium chloride	quaternary ammonium compounds	Resistant	qacE
chlorhexidine	quaternary ammonium compounds	Resistant	qacE		chlorhexidine	quaternary ammonium compounds	Resistant	qacE
ethidium bromide	quaternary ammonium compounds	Resistant	qacE		ethidium bromide	quaternary ammonium compounds	Resistant	qacE
rifampicin	rifamycin	No resistance			rifampicin	rifamycin	No resistance
fusidic acid	steroid antibacterial	No resistance			fusidic acid	steroid antibacterial	No resistance
dalfopristin	streptogramin a	No resistance			dalfopristin	streptogramin a	No resistance
pristinamycin iia	streptogramin a	No resistance			pristinamycin iia	streptogramin a	No resistance
quinupristin+dalfopristin	streptogramin a	No resistance			quinupristin+dalfopristin	streptogramin a	No resistance
virginiamycin m	streptogramin a	No resistance			virginiamycin m	streptogramin a	No resistance
pristinamycin ia	streptogramin b	No resistance			pristinamycin ia	streptogramin b	No resistance
quinupristin	streptogramin b	No resistance			quinupristin	streptogramin b	No resistance
virginiamycin s	streptogramin b	No resistance			virginiamycin s	streptogramin b	No resistance
doxycycline	tetracycline	Resistant	tet(A)		doxycycline	tetracycline	Resistant	tet(A)
minocycline	tetracycline	No resistance			minocycline	tetracycline	No resistance
tetracycline	tetracycline	Resistant	tet(A)		tetracycline	tetracycline	Resistant	tet(A)
tigecycline	tetracycline	No resistance			tigecycline	tetracycline	No resistance
fluoroquinolone	under_development	No resistance			fluoroquinolone	under_development	No resistance

### Sheet: Case 3
I3					R3
# ResFinder phenotype results.					# ResFinder phenotype results.
#					#
# The phenotype 'No resistance' should be interpreted with					# The phenotype 'No resistance' should be interpreted with
# caution, as it only means that nothing in the used					# caution, as it only means that nothing in the used
# database indicate resistance, but resistance could exist					# database indicate resistance, but resistance could exist
# from 'unknown' or not yet implemented sources.					# from 'unknown' or not yet implemented sources.
#					#
Antimicrobial	Antimicrobial Class	WGS-predicted phenotype	Genetic background associated to resistance		Antimicrobial	Antimicrobial Class	WGS-predicted phenotype	Genetic background associated to resistance
formaldehyde	aldehydes	No resistance			formaldehyde	aldehydes	No resistance
spectinomycin	aminocyclitol	Resistant	aadA5		spectinomycin	aminocyclitol	Resistant	aadA5
amikacin	aminoglycoside	Resistant	aac(6')-Ib-cr		amikacin	aminoglycoside	Resistant	aac(6')-Ib-cr
apramycin	aminoglycoside	No resistance			apramycin	aminoglycoside	No resistance
arbekacin	aminoglycoside	No resistance			arbekacin	aminoglycoside	No resistance
astromicin	aminoglycoside	No resistance			astromicin	aminoglycoside	No resistance
butiromycin	aminoglycoside	No resistance			butiromycin	aminoglycoside	No resistance
butirosin	aminoglycoside	No resistance			butirosin	aminoglycoside	No resistance
dibekacin	aminoglycoside	Resistant	aac(6')-Ib-cr		dibekacin	aminoglycoside	Resistant	aac(6')-Ib-cr
fortimicin	aminoglycoside	No resistance			fortimicin	aminoglycoside	No resistance
g418	aminoglycoside	No resistance			g418	aminoglycoside	No resistance
gentamicin	aminoglycoside	No resistance			gentamicin	aminoglycoside	No resistance
gentamicin c	aminoglycoside	No resistance			gentamicin c	aminoglycoside	No resistance
hygromycin	aminoglycoside	No resistance			hygromycin	aminoglycoside	No resistance
isepamicin	aminoglycoside	No resistance			isepamicin	aminoglycoside	No resistance
kanamycin	aminoglycoside	No resistance			kanamycin	aminoglycoside	No resistance
kanamycin a	aminoglycoside	No resistance			kanamycin a	aminoglycoside	No resistance
kasugamycin	aminoglycoside	No resistance			kasugamycin	aminoglycoside	No resistance
lividomycin	aminoglycoside	No resistance			lividomycin	aminoglycoside	No resistance
neomycin	aminoglycoside	No resistance			neomycin	aminoglycoside	No resistance
netilmicin	aminoglycoside	Resistant	aac(6')-Ib-cr		netilmicin	aminoglycoside	Resistant	aac(6')-Ib-cr
paromomycin	aminoglycoside	No resistance			paromomycin	aminoglycoside	No resistance
ribostamycin	aminoglycoside	No resistance			ribostamycin	aminoglycoside	No resistance
sisomicin	aminoglycoside	Resistant	aac(6')-Ib-cr		sisomicin	aminoglycoside	Resistant	aac(6')-Ib-cr
streptomycin	aminoglycoside	Resistant	aph(3'')-Ib, aph(6)-Id, aadA5		streptomycin	aminoglycoside	Resistant	aph(3'')-Ib, aph(6)-Id, aadA5
tobramycin	aminoglycoside	Resistant	aac(6')-Ib-cr		tobramycin	aminoglycoside	Resistant	aac(6')-Ib-cr
amoxicillin	beta-lactam	Resistant	blaOXA-1, blaCTX-M-15		amoxicillin	beta-lactam	Resistant	blaOXA-1, blaCTX-M-15
amoxicillin+clavulanic acid	beta-lactam	Resistant	blaOXA-1		amoxicillin+clavulanic acid	beta-lactam	Resistant	blaOXA-1
ampicillin	beta-lactam	Resistant	blaOXA-1, blaCTX-M-15		ampicillin	beta-lactam	Resistant	blaOXA-1, blaCTX-M-15
ampicillin+clavulanic acid	beta-lactam	Resistant	blaOXA-1		ampicillin+clavulanic acid	beta-lactam	Resistant	blaOXA-1
aztreonam	beta-lactam	Resistant	blaCTX-M-15		aztreonam	beta-lactam	Resistant	blaCTX-M-15
cefepime	beta-lactam	Resistant	blaOXA-1, blaCTX-M-15		cefepime	beta-lactam	Resistant	blaOXA-1, blaCTX-M-15
cefixime	beta-lactam	No resistance			cefixime	beta-lactam	No resistance
cefotaxime	beta-lactam	Resistant	blaCTX-M-15		cefotaxime	beta-lactam	Resistant	blaCTX-M-15
cefotaxime+clavulanic acid	beta-lactam	No resistance			cefotaxime+clavulanic acid	beta-lactam	No resistance
cefoxitin	beta-lactam	No resistance			cefoxitin	beta-lactam	No resistance
ceftazidime	beta-lactam	Resistant	blaCTX-M-15		ceftazidime	beta-lactam	Resistant	blaCTX-M-15
ceftazidime+avibactam	beta-lactam	No resistance			ceftazidime+avibactam	beta-lactam	No resistance
ceftriaxone	beta-lactam	Resistant	blaCTX-M-15		ceftriaxone	beta-lactam	Resistant	blaCTX-M-15
cephalothin	beta-lactam	No resistance			cephalothin	beta-lactam	No resistance
cephalotin	beta-lactam	No resistance			cephalotin	beta-lactam	No resistance
ertapenem	beta-lactam	No resistance			ertapenem	beta-lactam	No resistance
imipenem	beta-lactam	No resistance			imipenem	beta-lactam	No resistance
meropenem	beta-lactam	No resistance			meropenem	beta-lactam	No resistance
penicillin	beta-lactam	No resistance			penicillin	beta-lactam	No resistance
piperacillin	beta-lactam	Resistant	blaOXA-1, blaCTX-M-15		piperacillin	beta-lactam	Resistant	blaOXA-1, blaCTX-M-15
piperacillin+clavulanic acid	beta-lactam	No resistance			piperacillin+clavulanic acid	beta-lactam	No resistance
piperacillin+tazobactam	beta-lactam	Resistant	blaOXA-1		piperacillin+tazobactam	beta-lactam	Resistant	blaOXA-1
temocillin	beta-lactam	No resistance			temocillin	beta-lactam	No resistance
ticarcillin	beta-lactam	Resistant	blaCTX-M-15		ticarcillin	beta-lactam	Resistant	blaCTX-M-15
ticarcillin+clavulanic acid	beta-lactam	No resistance			ticarcillin+clavulanic acid	beta-lactam	No resistance
ciprofloxacin	fluoroquinolone	Resistant	aac(6')-Ib-cr, gyrA (p.S83L)		ciprofloxacin	fluoroquinolone	Resistant	aac(6')-Ib-cr, gyrA (p.S83L)
nalidixic acid	fluoroquinolone	Resistant	gyrA (p.S83L), gyrA (p.D87N)		nalidixic acid	fluoroquinolone	Resistant	gyrA (p.S83L), gyrA (p.D87N)
sulfamethoxazole	folate pathway antagonist	Resistant	sul2, sul1		sulfamethoxazole	folate pathway antagonist	Resistant	sul2, sul1
trimethoprim	folate pathway antagonist	Resistant	dfrA17		trimethoprim	folate pathway antagonist	Resistant	dfrA17
fosfomycin	fosfomycin	No resistance			fosfomycin	fosfomycin	No resistance
teicoplanin	glycopeptide	No resistance			teicoplanin	glycopeptide	No resistance
vancomycin	glycopeptide	No resistance			vancomycin	glycopeptide	No resistance
temperature	heat	No resistance			temperature	heat	No resistance
clindamycin	lincosamide	No resistance			clindamycin	lincosamide	No resistance
lincomycin	lincosamide	No resistance			lincomycin	lincosamide	No resistance
azithromycin	macrolide	Resistant	mph(A)		azithromycin	macrolide	Resistant	mph(A)
carbomycin	macrolide	No resistance			carbomycin	macrolide	No resistance
erythromycin	macrolide	Resistant	mph(A)		erythromycin	macrolide	Resistant	mph(A)
oleandomycin	macrolide	No resistance			oleandomycin	macrolide	No resistance
spiramycin	macrolide	Resistant	mph(A)		spiramycin	macrolide	Resistant	mph(A)
telithromycin	macrolide	Resistant	mph(A)		telithromycin	macrolide	Resistant	mph(A)
tylosin	macrolide	No resistance			tylosin	macrolide	No resistance
metronidazole	nitroimidazole	No resistance			metronidazole	nitroimidazole	No resistance
linezolid	oxazolidinone	No resistance			linezolid	oxazolidinone	No resistance
hydrogen peroxide	peroxides	No resistance			hydrogen peroxide	peroxides	No resistance
chloramphenicol	phenicol	Resistant	catB3		chloramphenicol	phenicol	Resistant	catB3
florfenicol	phenicol	No resistance			florfenicol	phenicol	No resistance
tiamulin	pleuromutilin	No resistance			tiamulin	pleuromutilin	No resistance
colistin	polymyxin	No resistance			colistin	polymyxin	No resistance
mupirocin	pseudomonic acid	No resistance			mupirocin	pseudomonic acid	No resistance
benzylkonium chloride	quaternary ammonium compounds	Resistant	qacE		benzylkonium chloride	quaternary ammonium compounds	Resistant	qacE
cetylpyridinium chloride	quaternary ammonium compounds	Resistant	qacE		cetylpyridinium chloride	quaternary ammonium compounds	Resistant	qacE
chlorhexidine	quaternary ammonium compounds	Resistant	qacE		chlorhexidine	quaternary ammonium compounds	Resistant	qacE
ethidium bromide	quaternary ammonium compounds	Resistant	qacE		ethidium bromide	quaternary ammonium compounds	Resistant	qacE
rifampicin	rifamycin	No resistance			rifampicin	rifamycin	No resistance
fusidic acid	steroid antibacterial	No resistance			fusidic acid	steroid antibacterial	No resistance
dalfopristin	streptogramin a	No resistance			dalfopristin	streptogramin a	No resistance
pristinamycin iia	streptogramin a	No resistance			pristinamycin iia	streptogramin a	No resistance
quinupristin+dalfopristin	streptogramin a	No resistance			quinupristin+dalfopristin	streptogramin a	No resistance
virginiamycin m	streptogramin a	No resistance			virginiamycin m	streptogramin a	No resistance
pristinamycin ia	streptogramin b	No resistance			pristinamycin ia	streptogramin b	No resistance
quinupristin	streptogramin b	No resistance			quinupristin	streptogramin b	No resistance
virginiamycin s	streptogramin b	No resistance			virginiamycin s	streptogramin b	No resistance
doxycycline	tetracycline	Resistant	tet(A)		doxycycline	tetracycline	Resistant	tet(A)
minocycline	tetracycline	No resistance			minocycline	tetracycline	No resistance
tetracycline	tetracycline	Resistant	tet(A)		tetracycline	tetracycline	Resistant	tet(A)
tigecycline	tetracycline	No resistance			tigecycline	tetracycline	No resistance
fluoroquinolone	under_development	Resistant	aac(6')-Ib-cr		fluoroquinolone	under_development	Resistant	aac(6')-Ib-cr
